# Quantitative fluorescent nanoparticle tracking analysis and nano-flow cytometry enable advanced characterization of single extracellular vesicles

**DOI:** 10.1101/2024.04.30.591813

**Authors:** Danilo Mladenović, Joseph Brealey, Ben Peacock, Nataša Zarovni

## Abstract

Current state-of-the-art tools for analyzing extracellular vesicles (EVs) offer either highly sensitive but unidimensional bulk measurements of EV components, or high-resolution multiparametric single particle analyses which lack standardization and appropriate reference materials. This limits the accuracy of assessment of marker abundance and overall marker distribution among individual EVs, and finally, the understanding of true EV heterogeneity.

In this study, we aimed to define the standardized operating procedures and reference material for fluorescent characterization of EVs with two commonly used EV analytical platforms - nanoparticle tracking analysis (NTA) and nano-flow cytometry (nFCM).

For the first time, we achieved quantitative fluorescence analyses on ZetaView NTA and NanoAnalyzer nFCM instruments, by utilizing yellow-green FluoSpheres (FS) with assigned ERF (equivalent reference fluorophore) values. This standardization technique allowed for fluorescent EV signal to be expressed in ERF units (indicative of bound fluorescent antibodies per EV), thus enabling measurement of target protein marker abundance on individual EVs, and in the whole EV population. The NTA’s and nFCM’s limits of quantification (LoQ) were evaluated at 115 and 75 Alexa Fluor 488 (AF488) molecules, respectively. To complement these shortcomings, in-line bulk fluorescence measurements in a plate reader were performed. This provided absolute marker quantification, and more insightful analyses of EV heterogeneity and marker stoichiometry.

The standardization method outlined in this work unlocks the full analytical potential of NTA and nFCM, enabling cross-platform data comparison. At the same time, it highlights some of the technical challenges and considerations, and thus contributes to the ongoing efforts towards development of EV analytical tools.
