## Supplementary file 1 for "Quantitative fluorescent nanoparticle tracking analysis and nano-flow cytometry enable advanced characterization of single extracellular vesicles"

### Sheet: Antibodies per FS bead
	antibodies/bead [log10]	CD9	CD63	CD41	GYPA	CD9	CD63			antibodies/bead	CD9	CD63	CD41	GYPA	CD9	CD63
	FS20	0.975384	0.759938	1.17448	0.74764	1.02665	1.32174			FS20	9.44897	5.75358	14.9445	5.59294	10.6328	20.9768
	FS40	1.69918	1.52292	1.91362	1.48461	1.82988	2.12752			FS40	50.0237	33.3361	81.9631	30.5219	67.5895	134.129
	FS100	3.32639	3.13656	3.5327	3.1071	3.37662	3.68763			FS100	2120.25	1369.49	3409.59	1279.69	2380.26	4871.15
	Used for	COLO sEVs	COLO sEVs and mEVs	Plasma EVs	Plasma EVs	Plasma EVs	Plasma EVs			Used for	COLO sEVs	COLO sEVs and mEVs	Plasma EVs	Plasma EVs	Plasma EVs	Plasma EVs
	FNTA correction factor	1.1662								FNTA correction factor	1.1662
	antibodies/bead [log10]	CD9	CD63	CD41	GYPA	CD9	CD63			antibodies/bead	CD9	CD63	CD41	GYPA	CD9	CD63
	FS20	1.04216	0.826709	1.24125	0.814412	1.09342	1.38851			FS20	11.0193	6.7098	17.4282	6.52247	12.3999	24.4631
	FS40	1.76595	1.58969	1.98039	1.55138	1.89665	2.1943			FS40	58.3374	38.8764	95.5851	35.5945	78.8226	156.421
	FS100	3.39316	3.20333	3.59947	3.17388	3.4434	3.7544			FS100	2472.63	1597.1	3976.25	1492.37	2775.85	5680.72
	Used for	COLO sEVs	COLO sEVs and mEVs	Plasma EVs	Plasma EVs	Plasma EVs	Plasma EVs			Used for	COLO sEVs	COLO sEVs and mEVs	Plasma EVs	Plasma EVs	Plasma EVs	Plasma EVs
	nFCM correction factor	1.03699								nFCM correction factor	1.03699
	antibodies/bead [log10]	CD9	CD63	CD41	GYPA	CD9	CD63			antibodies/bead	CD9	CD63	CD41	GYPA	CD9	CD63
	FS20	0.991159	0.775712	1.19026	0.763415	1.04242	1.33751			FS20	9.79848	5.9664	15.4973	5.79982	11.0261	21.7527
	FS40	1.71495	1.53869	1.92939	1.50039	1.84565	2.1433			FS40	51.874	34.5692	84.9949	31.6509	70.0896	139.091
	FS100	3.34216	3.15233	3.54848	3.12288	3.3924	3.70341			FS100	2198.68	1420.15	3535.71	1327.03	2468.31	5051.33
	Used for	COLO sEVs	COLO sEVs and mEVs	Plasma EVs	Plasma EVs	Plasma EVs	Plasma EVs			Used for	COLO sEVs	COLO sEVs and mEVs	Plasma EVs	Plasma EVs	Plasma EVs	Plasma EVs

### Sheet: Alexa Fluor 488 per FS bead
		Avg antibodies/bead				Avg AF488/bead
		FS100	FS40	FS20	F/P	FS100	FS40	FS20
	CD9-1	2120.25	50.0237	9.44897	4.12	8735.44	206.098	38.9297
	CD9-2	1406.64	33.199	6.20117	5.063	7121.84	168.087	31.3965
	CD63	1369.49	33.3361	5.75358	6	8216.97	200.017	34.5215
	CD41	3409.59	81.9631	14.9445	2.9	9887.82	237.693	43.3391
	GYPA	1279.69	30.5219	5.59294	4.97	6360.06	151.694	27.7969
	Average					8064.42	192.718	35.1968
	SD					0.152795	0.15644	0.15556

### Sheet: EGFP per FS beads
		AF488/bead	FNTA AF488 Cf	AF488/bead	FNTA EGFP Cf	EGFP/bead
	FS20	35.1968	1.16636	41.052	1.65613	67.9875
	FS40	192.718		224.778		372.261
	FS100	8064.42		9406.01		15577.6
