## Supplementary file 2 for "Quantitative fluorescent nanoparticle tracking analysis and nano-flow cytometry enable advanced characterization of single extracellular vesicles"

### Sheet: FS-AF488-EGFP
			Excitation efficiency %
		Laser line [nm]	FS	AF488	EGFP
		485	0.5595	0.6589	0.9793
		488	0.6005	0.7518	0.9982
			Emission collection efficiency % (for %T=80)
		Optical filter [nm/bandwidth]	FS	AF488	EGFP
		535/25 bandpass	0.237	0.289	0.202
		500 longpass	0.785	0.772	0.703
		525/40 bandpass	0.466	0.515	0.473
		Brightness	AF488	EGFP
		ελmax	73000	55900
		ελ488	54881.4	55799.4
		ελ485	48099.7	54742.9
		φ	0.92	0.6
			FS to AF488 correction factor			AF488 to EGFP correction factor
		FS >> AF488 >> EGFP	Excitation	Emission	Cf (AF488)	Brightness AF488(ελ*φ) / EGFP(ελ*φ)	Emission	Cf (EGFP)
		Plate reader ex485-em535/25	1	1	1	1.34726	1.43069	1.92752
		FNTA ex488-em500LP	0.940654	1.23994	1.16636	1.50811	1.09815	1.65613
		nFCM ex488-em525/40	0.940654	1.10339	1.03791	1.50811	1.08879	1.64202
			Plate reader			FNTA		nFCM
		FluoSpheres	AF488/bead	CV	EGFP/bead	AF488/bead	EGFP/bead	AF488/bead	EGFP/bead
		FS20	35.1968	0.15556	67.8423	41.052	67.9875	36.5309	59.9846
		FS40	192.718	0.15644	371.466	224.778	372.261	200.023	328.441
		FS100	8064.42	0.152795	15544.3	9406.01	15577.6	8370.12	13743.9
