## Supplementary file 3 for "Quantitative fluorescent nanoparticle tracking analysis and nano-flow cytometry enable advanced characterization of single extracellular vesicles"

### Sheet: Sheet1
																					Size			FI [log10]	Antibodies [log10]	Antibody molecules								Antibody molecules	Size [nm]
																									-2.14496	0.00716205				Median FI/FS [log10]	Antibodies/FS [log10]		X50	0.00716205	#NUM!
																													FS 20	2.38016	1.04216		X25	0.00716205	#NUM!
																													FS 40	2.52151	1.76595		X75	0.00716205	#NUM!
																													FS 100	3.94276	3.39316		MAD	0	#NUM!	Median Absolute Deviation (array function; press Ctrl+Shift+Enter after typing the formula)
																																	Mean	0.00716205	#DIV/0!
																														SLOPE	0.699931		SD	#DIV/0!	#DIV/0!
																														INTERCEPT	1.50133		SEM	#DIV/0!	#DIV/0!
																														R^2	0.950914		Mean (5% of the extremes in the range removed)	0.00716205	#NUM!
																																	Mean (10% of the extremes in the range removed)	0.00716205	#NUM!
																																	Lowest value	0.00716205	#NUM!
																																	5th percentile	#NUM!	#NUM!
																																	highest value	0.00716205	#NUM!
																																	95th percentile	#NUM!	#NUM!
